# Meis1 isoform diversity orchestrates neural progenitor differentiation by regulating ATOH1 degradation at distinct subcellular compartments

**DOI:** 10.1101/2022.08.17.504235

**Authors:** Tomoo Owa, Toma Adachi, Ryo Shiraishi, Kentaro Ichijo, Kaiyuan Ji, Minami Mizuno, Kyoka Suyama, Kayo Nishitani, Ikuko Hasegawa, Masaki Sone, Daisuke Kawauchi, Tomoki Nishioka, Shinichiro Taya, Yutaka Suzuki, Kozo Kaibuchi, Satoshi Miyashita, Mikio Hoshino

## Abstract

The development of the complex nervous system is strictly controlled by diverse isoforms produced from individual genes, but the underlying machinery remains unclear. Our long-read cDNA sequencing identifies more than 700 genes with high isoform diversity in cerebellar granule cell progenitors (GCPs). One such gene, *Meis1*, produces MEIS1-FL and MEIS1-HdL isoforms, which include and lack the homeodomain, respectively. Our previous study showed that MEIS1-FL localizes to nuclei and promotes ATOH1 protein degradation through transcriptional regulation, thereby promoting GCP differentiation. In contrast, our *in vivo* electroporation experiment in this study shows that MEIS1-HdL inhibits GCP differentiation. MEIS1-HdL localizes in the cytoplasm and inhibits the degradation of ATOH1 mediated by CUL3, which is a newly identified E3 ligase for ATOH1. MEIS1-HdL enhances the binding of the COP9 signalosome to CUL3, which suppresses ATOH1 polyubiquitination. This study demonstrates that functionally antagonistic isoforms derived from a single gene cleverly control neural progenitor differentiation.
