## Supplementary File for the high diversity isoform list. for "Meis1 isoform diversity orchestrates neural progenitor differentiation by regulating ATOH1 degradation at distinct subcellular compartments"

associated_gene	gene_name	Number of isoform
ENSMUSG00000096768.11	Erdr1y	22
ENSMUSG00000053332.16	Gas5	18
ENSMUSG00000008575.18	Nfib	14
ENSMUSG00000025545.11	Clybl	14
ENSMUSG00000053453.10	Thoc7	14
ENSMUSG00000036972.15	Zic4	13
ENSMUSG00000021039.10	Snw1	12
ENSMUSG00000024194.17	Cuta	12
ENSMUSG00000038005.16	Hpf1	12
ENSMUSG00000053477.19	Tcf4	12
ENSMUSG00000020096.22	Tbata	11
ENSMUSG00000021546.19	Hnrnpk	11
ENSMUSG00000024109.19	Nrxn1	11
ENSMUSG00000027405.17	Nop56	11
ENSMUSG00000029422.16	Rsrc2	11
ENSMUSG00000032178.15	Ilf3	11
ENSMUSG00000042520.17	Ubap2l	11
ENSMUSG00000052337.16	Immt	11
ENSMUSG00000098295.3	Gm19872	11
ENSMUSG00000141751.1	ENSMUSG00000141751	11
ENSMUSG00000001911.17	Nfix	10
ENSMUSG00000003778.15	Brd8	10
ENSMUSG00000008348.10	Ubc	10
ENSMUSG00000020069.17	Hnrnph3	10
ENSMUSG00000021111.16	Papola	10
ENSMUSG00000022681.16	Ntan1	10
ENSMUSG00000025892.17	Gria4	10
ENSMUSG00000027168.22	Pax6	10
ENSMUSG00000027620.17	Rbm39	10
ENSMUSG00000031939.17	Taf1d	10
ENSMUSG00000032580.13	Rbm5	10
ENSMUSG00000038619.13	Ensa	10
ENSMUSG00000040785.20	Ttc3	10
ENSMUSG00000042323.18	Pbrm1	10
ENSMUSG00000004980.17	Hnrnpa2b1	9
ENSMUSG00000015222.19	Map2	9
ENSMUSG00000020949.10	Fkbp3	9
ENSMUSG00000026254.18	Eif4e2	9
ENSMUSG00000026927.18	Entr1	9
ENSMUSG00000031342.18	Gpm6b	9
ENSMUSG00000032423.14	Syncrip	9
ENSMUSG00000035642.17	Aamdc	9
ENSMUSG00000036748.17	Cuedc2	9
ENSMUSG00000038000.11	Acd	9
ENSMUSG00000041459.16	Tardbp	9
ENSMUSG00000041650.16	Pcca	9
ENSMUSG00000042453.15	Reln	9
ENSMUSG00000045411.17	2410002F23Rik	9
ENSMUSG00000141786.1	ENSMUSG00000141786	9
ENSMUSG00000001127.13	Araf	8
ENSMUSG00000002014.13	Ssr4	8
ENSMUSG00000002107.20	Celf2	8
ENSMUSG00000003299.11	Mrpl4	8
ENSMUSG00000004347.18	Pde1c	8
ENSMUSG00000004880.12	Lbr	8
ENSMUSG00000005699.17	Pard6a	8
ENSMUSG00000010406.13	Mrpl52	8
ENSMUSG00000015126.11	Tsr3	8
ENSMUSG00000015749.13	Anp32e	8
ENSMUSG00000017978.20	Cadps2	8
ENSMUSG00000018565.18	Elp5	8
ENSMUSG00000022957.21	Itsn1	8
ENSMUSG00000024097.12	Srsf7	8
ENSMUSG00000024177.10	Nme4	8
ENSMUSG00000024188.17	Luc7l	8
ENSMUSG00000024420.10	Zfp521	8
ENSMUSG00000024576.15	Csnk1a1	8
ENSMUSG00000025144.18	Cenpx	8
ENSMUSG00000027942.18	4933434E20Rik	8
ENSMUSG00000028034.16	Fubp1	8
ENSMUSG00000028161.18	Ppp3ca	8
ENSMUSG00000029003.12	Mad2l2	8
ENSMUSG00000030649.19	Anapc15	8
ENSMUSG00000031388.15	Naa10	8
ENSMUSG00000032216.16	Nedd4	8
ENSMUSG00000032480.18	Dhx30	8
ENSMUSG00000033423.17	Eri3	8
ENSMUSG00000034681.18	Rnps1	8
ENSMUSG00000036112.16	Metap2	8
ENSMUSG00000036860.15	Mrpl55	8
ENSMUSG00000037805.16	Rpl10a	8
ENSMUSG00000038482.12	Tfdp1	8
ENSMUSG00000040771.15	Oard1	8
ENSMUSG00000042831.14	Alkbh6	8
ENSMUSG00000052712.18	BC004004	8
ENSMUSG00000059119.10	Nap1l4	8
ENSMUSG00000060475.14	Wtap	8
ENSMUSG00000063659.12	Zbtb18	8
ENSMUSG00000069601.15	Ank3	8
ENSMUSG00000075027.13	4631405J19Rik	8
ENSMUSG00000084957.4	Bbip1	8
ENSMUSG00000000184.13	Ccnd2	7
ENSMUSG00000001472.18	Tcf25	7
ENSMUSG00000012117.14	Dhdds	7
ENSMUSG00000017670.17	Elmo2	7
ENSMUSG00000018411.18	Mapt	7
ENSMUSG00000019188.17	H13	7
ENSMUSG00000020160.19	Meis1	7
ENSMUSG00000020166.16	Cnot2	7
ENSMUSG00000020454.18	Eif4enif1	7
ENSMUSG00000020831.19	0610010K14Rik	7
ENSMUSG00000020914.18	Top2a	7
ENSMUSG00000021000.18	Mia2	7
ENSMUSG00000021065.17	Fut8	7
ENSMUSG00000023235.15	Ccl25	7
ENSMUSG00000023832.15	Acat2	7
ENSMUSG00000024268.17	Celf4	7
ENSMUSG00000024404.8	Riok3	7
ENSMUSG00000024750.12	Zfand5	7
ENSMUSG00000025290.18	Rps24	7
ENSMUSG00000025326.13	Ube3a	7
ENSMUSG00000025968.17	Ndufs1	7
ENSMUSG00000025982.14	Sf3b1	7
ENSMUSG00000026034.18	Clk1	7
ENSMUSG00000026150.15	Mff	7
ENSMUSG00000026553.18	Copa	7
ENSMUSG00000026657.18	Frmd4a	7
ENSMUSG00000026766.17	Mmadhc	7
ENSMUSG00000026833.19	Olfm1	7
ENSMUSG00000027012.16	Dync1i2	7
ENSMUSG00000027184.15	Caprin1	7
ENSMUSG00000027201.17	Myef2	7
ENSMUSG00000027282.18	Mtch2	7
ENSMUSG00000027489.16	Necab3	7
ENSMUSG00000027574.16	Nkain4	7
ENSMUSG00000027799.13	Nbea	7
ENSMUSG00000028207.19	Asph	7
ENSMUSG00000028410.14	Dnaja1	7
ENSMUSG00000028634.18	Hivep3	7
ENSMUSG00000028677.20	Rnf220	7
ENSMUSG00000028693.16	Nasp	7
ENSMUSG00000028811.13	Yars1	7
ENSMUSG00000029106.15	Add1	7
ENSMUSG00000029202.13	Pds5a	7
ENSMUSG00000029291.12	Rufy3	7
ENSMUSG00000029440.16	Psmd9	7
ENSMUSG00000029911.15	Ssbp1	7
ENSMUSG00000029922.16	Mkrn1	7
ENSMUSG00000030268.18	Bcat1	7
ENSMUSG00000031144.16	Syp	7
ENSMUSG00000031371.15	Haus7	7
ENSMUSG00000031628.10	Casp3	7
ENSMUSG00000031996.18	Aplp2	7
ENSMUSG00000032253.14	Phip	7
ENSMUSG00000032366.16	Tpm1	7
ENSMUSG00000032407.15	U2surp	7
ENSMUSG00000032599.13	Ip6k2	7
ENSMUSG00000033152.14	Podxl2	7
ENSMUSG00000033256.15	Shf	7
ENSMUSG00000034729.17	Mrps10	7
ENSMUSG00000035443.11	Thyn1	7
ENSMUSG00000036167.17	Pphln1	7
ENSMUSG00000036902.12	Neto2	7
ENSMUSG00000038095.16	Sbno1	7
ENSMUSG00000041235.13	Chd7	7
ENSMUSG00000041607.18	Mbp	7
ENSMUSG00000041890.18	Git2	7
ENSMUSG00000042472.12	Zfp410	7
ENSMUSG00000046679.17	C87436	7
ENSMUSG00000054400.17	Cklf	7
ENSMUSG00000054766.14	Set	7
ENSMUSG00000055681.15	Cope	7
ENSMUSG00000059974.11	Ntm	7
ENSMUSG00000060073.10	Psma3	7
ENSMUSG00000060261.17	Gtf2i	7
ENSMUSG00000060424.17	Pantr1	7
ENSMUSG00000062078.16	Qki	7
ENSMUSG00000068921.15	Dap3	7
ENSMUSG00000070858.13	Nicol1	7
ENSMUSG00000071337.12	Tia1	7
ENSMUSG00000078578.10	Ube2d3	7
ENSMUSG00000078784.9	Rbis	7
ENSMUSG00000078812.11	Eif5a	7
ENSMUSG00000089847.9	Timm10b	7
ENSMUSG00000101011.9	Gm29398	7
ENSMUSG00000131401.1	ENSMUSG00000131401	7
ENSMUSG00000000085.17	Scmh1	6
ENSMUSG00000001016.13	Ilf2	6
ENSMUSG00000001017.17	Chtop	6
ENSMUSG00000001844.11	Zdhhc4	6
ENSMUSG00000002660.9	Clpp	6
ENSMUSG00000004631.16	Sgce	6
ENSMUSG00000005354.17	Txn2	6
ENSMUSG00000005506.17	Celf1	6
ENSMUSG00000006005.19	Tpr	6
ENSMUSG00000007656.15	Arpp19	6
ENSMUSG00000008305.20	Tle1	6
ENSMUSG00000008658.18	Rbfox1	6
ENSMUSG00000010342.17	Tex14	6
ENSMUSG00000011960.13	Ccnt1	6
ENSMUSG00000013236.18	Ptprs	6
ENSMUSG00000014856.13	Tmem208	6
ENSMUSG00000015937.16	Macroh2a1	6
ENSMUSG00000016344.15	Ppdpf	6
ENSMUSG00000017119.21	Nbr1	6
ENSMUSG00000017288.16	Vps53	6
ENSMUSG00000018196.19	Glrx2	6
ENSMUSG00000018858.16	Mrpl58	6
ENSMUSG00000019428.17	Fkbp8	6
ENSMUSG00000019432.16	Ddx39b	6
ENSMUSG00000019647.18	Sema6a	6
ENSMUSG00000019738.16	Polr2i	6
ENSMUSG00000019920.19	Lims1	6
ENSMUSG00000019943.11	Atp2b1	6
ENSMUSG00000019961.18	Tmpo	6
ENSMUSG00000020074.8	Ccar1	6
ENSMUSG00000020230.16	Prmt2	6
ENSMUSG00000020486.20	Septin4	6
ENSMUSG00000020608.8	Smc6	6
ENSMUSG00000020863.16	Luc7l3	6
ENSMUSG00000020903.14	Stx8	6
ENSMUSG00000020923.18	Ubtf	6
ENSMUSG00000021079.17	Timm9	6
ENSMUSG00000021252.12	Erg28	6
ENSMUSG00000021282.18	Eif5	6
ENSMUSG00000021288.20	Klc1	6
ENSMUSG00000021548.11	Ccnh	6
ENSMUSG00000021714.16	Cenpk	6
ENSMUSG00000021843.18	Ktn1	6
ENSMUSG00000021910.16	Nisch	6
ENSMUSG00000022456.19	Septin3	6
ENSMUSG00000022663.4	Atg3	6
ENSMUSG00000022779.17	Top3b	6
ENSMUSG00000022822.18	Abcc5	6
ENSMUSG00000022837.15	Iqcb1	6
ENSMUSG00000023353.15	Agap3	6
ENSMUSG00000024242.16	Map4k3	6
ENSMUSG00000024587.11	Nars1	6
ENSMUSG00000024914.17	Drap1	6
ENSMUSG00000024921.18	Smarca2	6
ENSMUSG00000025157.9	Zdhhc16	6
ENSMUSG00000025220.9	Oga	6
ENSMUSG00000025226.12	Fbxl15	6
ENSMUSG00000025427.16	Ark2c	6
ENSMUSG00000025484.10	Bet1l	6
ENSMUSG00000025871.19	4833439L19Rik	6
ENSMUSG00000026201.13	Stk16	6
ENSMUSG00000026245.17	Farsb	6
ENSMUSG00000026349.15	Ccnt2	6
ENSMUSG00000026374.15	Tsn	6
ENSMUSG00000026470.15	Stx6	6
ENSMUSG00000026670.16	Uap1	6
ENSMUSG00000026797.17	Stxbp1	6
ENSMUSG00000026857.10	Ntmt1	6
ENSMUSG00000026915.17	Strbp	6
ENSMUSG00000027067.17	Ssrp1	6
ENSMUSG00000027165.17	Iftap	6
ENSMUSG00000027333.19	Smox	6
ENSMUSG00000027422.16	Rrbp1	6
ENSMUSG00000027523.21	Gnas	6
ENSMUSG00000027797.16	Dclk1	6
ENSMUSG00000027940.19	Tpm3	6
ENSMUSG00000028212.17	Ccne2	6
ENSMUSG00000028312.20	Smc2	6
ENSMUSG00000028484.17	Psip1	6
ENSMUSG00000028559.18	Osbpl9	6
ENSMUSG00000028898.16	Trnau1ap	6
ENSMUSG00000028945.10	Rheb	6
ENSMUSG00000029064.16	Gnb1	6
ENSMUSG00000029177.10	Cenpa	6
ENSMUSG00000029227.16	Fip1l1	6
ENSMUSG00000029348.12	Asphd2	6
ENSMUSG00000029461.18	Fam168a	6
ENSMUSG00000029462.19	Vps29	6
ENSMUSG00000029472.14	Anapc5	6
ENSMUSG00000029614.14	Rpl6	6
ENSMUSG00000029655.18	N4bp2l2	6
ENSMUSG00000029686.16	Cul1	6
ENSMUSG00000029687.17	Ezh2	6
ENSMUSG00000029705.18	Cux1	6
ENSMUSG00000029712.15	Actl6b	6
ENSMUSG00000030209.15	Grin2b	6
ENSMUSG00000030512.14	Snrpa1	6
ENSMUSG00000030706.18	Mrpl48	6
ENSMUSG00000030986.14	Dhx32	6
ENSMUSG00000031134.17	Rbmx	6
ENSMUSG00000031226.14	Pbdc1	6
ENSMUSG00000031229.17	Atrx	6
ENSMUSG00000031505.12	Naxd	6
ENSMUSG00000031605.9	Klhl2	6
ENSMUSG00000031660.15	Brd7	6
ENSMUSG00000031667.17	Aktip	6
ENSMUSG00000031697.13	Orc6	6
ENSMUSG00000031728.11	Zfp821	6
ENSMUSG00000031729.7	Ist1	6
ENSMUSG00000031816.16	Mthfsd	6
ENSMUSG00000031878.19	Nae1	6
ENSMUSG00000031922.13	Cep57	6
ENSMUSG00000032186.16	Tmod2	6
ENSMUSG00000032436.18	Cmtm7	6
ENSMUSG00000032621.9	Srek1	6
ENSMUSG00000032641.19	Gpr19	6
ENSMUSG00000032826.20	Ank2	6
ENSMUSG00000032965.12	Ift57	6
ENSMUSG00000033952.15	Aspm	6
ENSMUSG00000034610.15	Tut4	6
ENSMUSG00000035268.15	Pkig	6
ENSMUSG00000035351.17	Nup37	6
ENSMUSG00000035585.17	Tsen34	6
ENSMUSG00000035851.15	Ythdc1	6
ENSMUSG00000035949.16	Fbxw2	6
ENSMUSG00000036299.6	BC031181	6
ENSMUSG00000036371.7	Serbp1	6
ENSMUSG00000037013.18	Ss18	6
ENSMUSG00000037058.17	Paip2	6
ENSMUSG00000037169.16	Mycn	6
ENSMUSG00000037236.17	Matr3	6
ENSMUSG00000037514.19	Pank2	6
ENSMUSG00000037664.14	Cdkn1c	6
ENSMUSG00000038695.14	Josd2	6
ENSMUSG00000038943.17	Prc1	6
ENSMUSG00000039599.17	Fam149b	6
ENSMUSG00000040006.14	Ginm1	6
ENSMUSG00000041763.15	Tpp2	6
ENSMUSG00000041939.15	Mvk	6
ENSMUSG00000042354.8	Gnl3	6
ENSMUSG00000042675.16	Ypel3	6
ENSMUSG00000042834.16	Nrep	6
ENSMUSG00000044066.15	Cep68	6
ENSMUSG00000045128.10	Rpl18a	6
ENSMUSG00000045752.14	Tssc4	6
ENSMUSG00000046032.17	Snx12	6
ENSMUSG00000046434.17	Hnrnpa1	6
ENSMUSG00000046668.10	Cxxc5	6
ENSMUSG00000047617.12	Paxx	6
ENSMUSG00000049421.14	Zfp260	6
ENSMUSG00000053819.17	Camk2d	6
ENSMUSG00000054452.11	Tle5	6
ENSMUSG00000054823.18	Nsd3	6
ENSMUSG00000055531.13	Cpsf6	6
ENSMUSG00000057113.14	Npm1	6
ENSMUSG00000057411.10	Antkmt	6
ENSMUSG00000058440.15	Nrf1	6
ENSMUSG00000058833.12	Rex1bd	6
ENSMUSG00000059070.17	Rpl18	6
ENSMUSG00000059586.11	Nsmce2	6
ENSMUSG00000059689.16	Zfp637	6
ENSMUSG00000060002.15	Chpt1	6
ENSMUSG00000060373.17	Hnrnpc	6
ENSMUSG00000062127.12	Cttnbp2nl	6
ENSMUSG00000062198.6	2700097O09Rik	6
ENSMUSG00000063015.13	Ccni	6
ENSMUSG00000064264.15	Zfp428	6
ENSMUSG00000066839.13	Ecsit	6
ENSMUSG00000068328.11	Aup1	6
ENSMUSG00000068735.15	Trp53i11	6
ENSMUSG00000068823.11	Csde1	6
ENSMUSG00000070348.6	Ccnd1	6
ENSMUSG00000071172.14	Srsf3	6
ENSMUSG00000073888.14	Ccl27a	6
ENSMUSG00000074129.15	Rpl13a	6
ENSMUSG00000074476.7	Spc24	6
ENSMUSG00000077450.14	Rab11b	6
ENSMUSG00000078765.12	U2af1l4	6
ENSMUSG00000084786.10	Ubl5	6
ENSMUSG00000085492.10	Trmt61b	6
ENSMUSG00000087413.4	Gm11266	6
ENSMUSG00000090841.3	Myl6	6
ENSMUSG00000095687.3	Rnaset2a	6
ENSMUSG00000098087.4	Gm17750	6
ENSMUSG00000098234.10	Snhg6	6
ENSMUSG00000101970.11	Chaserr	6
ENSMUSG00000109896.3	Gm31409	6
ENSMUSG00000131360.1	ENSMUSG00000131360	6
ENSMUSG00000000355.14	Mcts1	5
ENSMUSG00000000605.10	Clcn4	5
ENSMUSG00000000751.14	Rpa1	5
ENSMUSG00000001228.15	Uhrf1	5
ENSMUSG00000001248.16	Gramd1a	5
ENSMUSG00000003038.16	Hmgn2	5
ENSMUSG00000003062.14	Stard3nl	5
ENSMUSG00000003161.16	Sri	5
ENSMUSG00000003166.21	Dgcr2	5
ENSMUSG00000003452.16	Bicd1	5
ENSMUSG00000003546.11	Klc4	5
ENSMUSG00000004040.17	Stat3	5
ENSMUSG00000004455.17	Ppp1cc	5
ENSMUSG00000004591.17	Pkn2	5
ENSMUSG00000004642.14	Slbp	5
ENSMUSG00000004865.17	Srpk1	5
ENSMUSG00000005161.16	Prdx2	5
ENSMUSG00000005233.17	Spc25	5
ENSMUSG00000005672.13	Kit	5
ENSMUSG00000006315.10	Tmem147	5
ENSMUSG00000006333.15	Rps9	5
ENSMUSG00000006575.15	Rundc3a	5
ENSMUSG00000006676.18	Usp19	5
ENSMUSG00000006728.13	Cdk4	5
ENSMUSG00000007850.17	Hnrnph1	5
ENSMUSG00000008489.19	Elavl2	5
ENSMUSG00000009013.6	Dynll1	5
ENSMUSG00000009535.14	Rnmt	5
ENSMUSG00000010095.14	Slc3a2	5
ENSMUSG00000010755.18	Cars1	5
ENSMUSG00000013523.14	Bcas1	5
ENSMUSG00000013539.15	Tango2	5
ENSMUSG00000013622.16	Atraid	5
ENSMUSG00000014195.17	Dnajc7	5
ENSMUSG00000014355.11	Anapc1	5
ENSMUSG00000014504.17	Srp19	5
ENSMUSG00000014633.16	Cmc2	5
ENSMUSG00000014956.16	Ppp1cb	5
ENSMUSG00000015120.17	Ube2i	5
ENSMUSG00000015149.15	Sirt2	5
ENSMUSG00000015217.12	Hmgb3	5
ENSMUSG00000015290.16	Ubl4a	5
ENSMUSG00000015668.14	Pdzd11	5
ENSMUSG00000015790.17	Surf1	5
ENSMUSG00000016386.16	Mpped2	5
ENSMUSG00000016833.15	Mrps18c	5
ENSMUSG00000017264.17	Exosc10	5
ENSMUSG00000017760.17	Ctsa	5
ENSMUSG00000017843.15	Ppp2r5c	5
ENSMUSG00000017943.16	Gdap1l1	5
ENSMUSG00000018379.18	Srsf1	5
ENSMUSG00000018395.20	Kif3a	5
ENSMUSG00000018697.15	Aatf	5
ENSMUSG00000018865.10	Sult4a1	5
ENSMUSG00000019792.9	Trmt11	5
ENSMUSG00000019795.18	Pcmt1	5
ENSMUSG00000019813.17	Cep57l1	5
ENSMUSG00000019889.11	Ptprk	5
ENSMUSG00000019923.15	Zwint	5
ENSMUSG00000020027.19	Socs2	5
ENSMUSG00000020076.8	Ddx50	5
ENSMUSG00000020124.11	Usp15	5
ENSMUSG00000020232.19	Hmg20b	5
ENSMUSG00000020250.12	Txnrd1	5
ENSMUSG00000020288.14	Ahsa2	5
ENSMUSG00000020297.11	Nsg2	5
ENSMUSG00000020358.18	Hnrnpab	5
ENSMUSG00000020366.19	Mapk9	5
ENSMUSG00000020390.13	Ube2b	5
ENSMUSG00000020415.17	Pttg1	5
ENSMUSG00000020456.18	Ogdh	5
ENSMUSG00000020458.17	Rtn4	5
ENSMUSG00000020598.17	Nrcam	5
ENSMUSG00000020647.11	Ncoa1	5
ENSMUSG00000020719.15	Ddx5	5
ENSMUSG00000020859.18	Spag9	5
ENSMUSG00000020982.10	Nemf	5
ENSMUSG00000020986.14	Sec23a	5
ENSMUSG00000020993.10	Trappc6b	5
ENSMUSG00000021007.15	Spata7	5
ENSMUSG00000021012.17	Zc3h14	5
ENSMUSG00000021040.16	Slirp	5
ENSMUSG00000021051.11	Ppp2r5e	5
ENSMUSG00000021134.18	Srsf5	5
ENSMUSG00000021156.18	Zmynd11	5
ENSMUSG00000021218.11	Gdi2	5
ENSMUSG00000021262.16	Evl	5
ENSMUSG00000021270.14	Hsp90aa1	5
ENSMUSG00000021276.11	Cinp	5
ENSMUSG00000021302.11	Ggps1	5
ENSMUSG00000021338.18	Carmil1	5
ENSMUSG00000021488.9	Nsd1	5
ENSMUSG00000021493.16	Pdlim7	5
ENSMUSG00000021597.17	Slf1	5
ENSMUSG00000021700.11	Rab3c	5
ENSMUSG00000021816.12	Ppp3cb	5
ENSMUSG00000021905.15	Dph3	5
ENSMUSG00000021974.16	Fgf9	5
ENSMUSG00000021986.10	Amer2	5
ENSMUSG00000022024.11	Sugt1	5
ENSMUSG00000022044.15	Stmn4	5
ENSMUSG00000022111.10	Uchl3	5
ENSMUSG00000022141.8	Nipbl	5
ENSMUSG00000022255.17	Mtdh	5
ENSMUSG00000022285.18	Ywhaz	5
ENSMUSG00000022338.9	Eny2	5
ENSMUSG00000022370.14	Mrpl13	5
ENSMUSG00000022433.22	Csnk1e	5
ENSMUSG00000022462.8	Slc38a2	5
ENSMUSG00000022570.8	Gfus	5
ENSMUSG00000022577.19	Ly6h	5
ENSMUSG00000022677.16	Cep20	5
ENSMUSG00000022698.18	Naa50	5
ENSMUSG00000022814.7	Umps	5
ENSMUSG00000022828.11	Gtf2e1	5
ENSMUSG00000022858.17	Tra2b	5
ENSMUSG00000022890.14	Atp5pf	5
ENSMUSG00000022892.12	App	5
ENSMUSG00000022914.18	Brwd1	5
ENSMUSG00000022962.16	Gart	5
ENSMUSG00000023026.17	Dip2b	5
ENSMUSG00000023147.18	Get1	5
ENSMUSG00000023495.14	Pcbp4	5
ENSMUSG00000023852.15	Chd1	5
ENSMUSG00000023942.16	Slc29a1	5
ENSMUSG00000023949.8	Tcte1	5
ENSMUSG00000024012.19	Mtch1	5
ENSMUSG00000024026.14	Glo1	5
ENSMUSG00000024217.11	Snrpc	5
ENSMUSG00000024294.16	Mib1	5
ENSMUSG00000024387.14	Csnk2b	5
ENSMUSG00000024516.14	Sec11c	5
ENSMUSG00000024537.6	Psmg2	5
ENSMUSG00000024589.19	Nedd4l	5
ENSMUSG00000024608.12	Rps14	5
ENSMUSG00000024726.11	Carnmt1	5
ENSMUSG00000024817.14	Uhrf2	5
ENSMUSG00000024845.20	Tmem134	5
ENSMUSG00000024926.11	Kat5	5
ENSMUSG00000024949.18	Sf1	5
ENSMUSG00000024982.11	Zdhhc6	5
ENSMUSG00000024983.11	Vti1a	5
ENSMUSG00000025006.19	Sorbs1	5
ENSMUSG00000025137.16	Pcyt2	5
ENSMUSG00000025142.19	Aspscr1	5
ENSMUSG00000025155.16	Dus1l	5
ENSMUSG00000025268.16	Maged2	5
ENSMUSG00000025351.15	Cd63	5
ENSMUSG00000025353.6	Ormdl2	5
ENSMUSG00000025393.13	Atp5f1b	5
ENSMUSG00000025576.18	Rbfox3	5
ENSMUSG00000025616.15	Usp16	5
ENSMUSG00000025758.11	Plk4	5
ENSMUSG00000025813.15	Homer2	5
ENSMUSG00000025817.14	Nudt5	5
ENSMUSG00000025825.13	Iscu	5
ENSMUSG00000025889.14	Snca	5
ENSMUSG00000026020.10	Nop58	5
ENSMUSG00000026260.13	Ndufa10	5
ENSMUSG00000026355.12	Mcm6	5
ENSMUSG00000026361.10	Cdc73	5
ENSMUSG00000026504.18	Sdccag8	5
ENSMUSG00000026516.9	Nvl	5
ENSMUSG00000026554.16	Dcaf8	5
ENSMUSG00000026605.15	Cenpf	5
ENSMUSG00000026615.15	Eprs1	5
ENSMUSG00000026643.17	Nmt2	5
ENSMUSG00000026646.17	Suv39h2	5
ENSMUSG00000026743.17	Mllt10	5
ENSMUSG00000026784.15	Pdss1	5
ENSMUSG00000026864.14	Hspa5	5
ENSMUSG00000026878.18	Rab14	5
ENSMUSG00000026917.16	Wdr5	5
ENSMUSG00000026933.19	Camsap1	5
ENSMUSG00000026955.14	Sapcd2	5
ENSMUSG00000027091.15	Zc3h15	5
ENSMUSG00000027166.15	Dnajc24	5
ENSMUSG00000027170.13	Eif3m	5
ENSMUSG00000027176.9	Cstf3	5
ENSMUSG00000027194.17	Ttc17	5
ENSMUSG00000027239.15	Mdk	5
ENSMUSG00000027331.16	Knstrn	5
ENSMUSG00000027361.16	Gabpb1	5
ENSMUSG00000027397.15	Slc20a1	5
ENSMUSG00000027472.15	Pdrg1	5
ENSMUSG00000027495.5	Fam210b	5
ENSMUSG00000027679.14	Dnajc19	5
ENSMUSG00000027680.16	Fxr1	5
ENSMUSG00000027746.14	Ufm1	5
ENSMUSG00000027751.15	Supt20	5
ENSMUSG00000027763.14	Mbnl1	5
ENSMUSG00000027777.16	Schip1	5
ENSMUSG00000027944.14	Hax1	5
ENSMUSG00000027959.15	Sass6	5
ENSMUSG00000028180.19	Zranb2	5
ENSMUSG00000028248.16	Pnisr	5
ENSMUSG00000028266.18	Lmo4	5
ENSMUSG00000028478.19	Clta	5
ENSMUSG00000028657.15	Ppt1	5
ENSMUSG00000028702.16	Rad54l	5
ENSMUSG00000028759.14	Hp1bp3	5
ENSMUSG00000028797.21	Tmem234	5
ENSMUSG00000028809.17	Srrm1	5
ENSMUSG00000028849.18	Map7d1	5
ENSMUSG00000029004.16	Kmt2e	5
ENSMUSG00000029076.15	Sdf4	5
ENSMUSG00000029176.14	Anapc4	5
ENSMUSG00000029191.17	Rfc1	5
ENSMUSG00000029203.17	Ube2k	5
ENSMUSG00000029207.18	Apbb2	5
ENSMUSG00000029231.16	Pdgfra	5
ENSMUSG00000029247.18	Paics	5
ENSMUSG00000029253.13	Cenpc1	5
ENSMUSG00000029328.16	Hnrnpdl	5
ENSMUSG00000029394.12	Cdk2ap1	5
ENSMUSG00000029439.15	Sfswap	5
ENSMUSG00000029467.16	Atp2a2	5
ENSMUSG00000029551.14	Psmg3	5
ENSMUSG00000029629.18	Phf14	5
ENSMUSG00000029761.17	Cald1	5
ENSMUSG00000029763.18	Exoc4	5
ENSMUSG00000029920.10	Smarcad1	5
ENSMUSG00000030016.16	Zfp638	5
ENSMUSG00000030035.15	Wbp1	5
ENSMUSG00000030058.18	Copg1	5
ENSMUSG00000030313.16	Dennd5b	5
ENSMUSG00000030327.9	Necap1	5
ENSMUSG00000030538.16	Cib1	5
ENSMUSG00000030588.13	Yif1b	5
ENSMUSG00000030629.16	Zfand6	5
ENSMUSG00000030678.8	Maz	5
ENSMUSG00000030795.19	Fus	5
ENSMUSG00000030814.18	Bcl7c	5
ENSMUSG00000030869.12	Ndufab1	5
ENSMUSG00000030890.17	Ilk	5
ENSMUSG00000030970.17	Ctbp2	5
ENSMUSG00000031167.17	Rbm3	5
ENSMUSG00000031447.8	Lamp1	5
ENSMUSG00000031601.17	Cnot7	5
ENSMUSG00000031634.14	Ufsp2	5
ENSMUSG00000031654.17	Cbln1	5
ENSMUSG00000031683.17	Lsm6	5
ENSMUSG00000031748.17	Gnao1	5
ENSMUSG00000031865.17	Dctn1	5
ENSMUSG00000031924.5	Cyb5b	5
ENSMUSG00000032002.11	Dcun1d5	5
ENSMUSG00000032112.11	Trappc4	5
ENSMUSG00000032212.11	Sltm	5
ENSMUSG00000032252.15	Glce	5
ENSMUSG00000032254.11	Kif23	5
ENSMUSG00000032316.9	Clk3	5
ENSMUSG00000032340.9	Neo1	5
ENSMUSG00000032601.14	Prkar2a	5
ENSMUSG00000032612.15	Usp4	5
ENSMUSG00000032615.15	Nt5m	5
ENSMUSG00000032745.19	Gpbp1	5
ENSMUSG00000032783.10	Troap	5
ENSMUSG00000033186.10	Mzt1	5
ENSMUSG00000033335.19	Dnm2	5
ENSMUSG00000033434.16	Gtpbp6	5
ENSMUSG00000033732.11	Sf3b3	5
ENSMUSG00000033845.14	Mrpl15	5
ENSMUSG00000033916.6	Chmp2a	5
ENSMUSG00000033981.15	Gria2	5
ENSMUSG00000034263.14	Ints14	5
ENSMUSG00000034349.15	Smc4	5
ENSMUSG00000034403.17	Pja1	5
ENSMUSG00000034432.12	Cops8	5
ENSMUSG00000035133.10	Arhgap5	5
ENSMUSG00000035278.10	Plekhj1	5
ENSMUSG00000035325.17	Sec31a	5
ENSMUSG00000035559.10	Mpv17l2	5
ENSMUSG00000035569.18	Ankrd11	5
ENSMUSG00000035953.15	Pip4p1	5
ENSMUSG00000036323.15	Srp72	5
ENSMUSG00000036411.11	Matcap2	5
ENSMUSG00000036940.16	Kdm1a	5
ENSMUSG00000037022.4	Mmaa	5
ENSMUSG00000037032.18	Apbb1	5
ENSMUSG00000037266.19	Rsrp1	5
ENSMUSG00000037300.20	Ttc13	5
ENSMUSG00000037458.16	Azin1	5
ENSMUSG00000037461.11	Ints7	5
ENSMUSG00000037544.15	Dlgap5	5
ENSMUSG00000037608.17	Bclaf1	5
ENSMUSG00000037772.14	Mrpl23	5
ENSMUSG00000037935.17	Smarce1	5
ENSMUSG00000038116.17	Phf20	5
ENSMUSG00000038255.7	Neurod2	5
ENSMUSG00000038286.12	Bphl	5
ENSMUSG00000038374.11	Rbm8a	5
ENSMUSG00000038388.15	Pals2	5
ENSMUSG00000038506.14	Dcun1d2	5
ENSMUSG00000038544.15	Inip	5
ENSMUSG00000038722.18	Bud31	5
ENSMUSG00000039057.12	Myo16	5
ENSMUSG00000040097.17	Flywch1	5
ENSMUSG00000040374.14	Pex2	5
ENSMUSG00000040952.17	Rps19	5
ENSMUSG00000041236.9	Vps41	5
ENSMUSG00000041841.9	Rpl37	5
ENSMUSG00000042079.14	Hnrnpf	5
ENSMUSG00000042129.9	Rassf4	5
ENSMUSG00000042508.17	Dmtf1	5
ENSMUSG00000042729.12	Wdr74	5
ENSMUSG00000043557.17	Mdga1	5
ENSMUSG00000043962.17	Thrap3	5
ENSMUSG00000045896.15	Paip2b	5
ENSMUSG00000046671.19	Mtfr1l	5
ENSMUSG00000046711.17	Hmga1	5
ENSMUSG00000047675.16	Rps8	5
ENSMUSG00000047721.9	Bola2	5
ENSMUSG00000047888.11	Tnrc6b	5
ENSMUSG00000048000.16	Gigyf2	5
ENSMUSG00000048118.18	Arid4a	5
ENSMUSG00000048540.9	Nhlh2	5
ENSMUSG00000048668.17	Rhno1	5
ENSMUSG00000050471.18	Fam118b	5
ENSMUSG00000050708.17	Ftl1	5
ENSMUSG00000051256.11	Jagn1	5
ENSMUSG00000052040.11	Klf13	5
ENSMUSG00000052456.10	Get3	5
ENSMUSG00000053907.11	Mat2a	5
ENSMUSG00000053931.12	Cnn3	5
ENSMUSG00000055053.19	Nfic	5
ENSMUSG00000055553.17	Kxd1	5
ENSMUSG00000055720.11	Ubl7	5
ENSMUSG00000055762.18	Eef1d	5
ENSMUSG00000057375.14	Yipf1	5
ENSMUSG00000057406.17	Nsd2	5
ENSMUSG00000057409.8	Zfp53	5
ENSMUSG00000057858.9	Fam204a	5
ENSMUSG00000058013.12	Septin11	5
ENSMUSG00000058756.14	Thra	5
ENSMUSG00000059005.14	Hnrnpa3	5
ENSMUSG00000059263.10	Usp47	5
ENSMUSG00000059291.16	Rpl11	5
ENSMUSG00000059518.15	Znhit1	5
ENSMUSG00000059734.8	Ndufs8	5
ENSMUSG00000059878.13	Zfp422	5
ENSMUSG00000060126.15	Tpt1	5
ENSMUSG00000060147.16	Serpinb6a	5
ENSMUSG00000060538.15	Tmem219	5
ENSMUSG00000060743.13	H3f3a	5
ENSMUSG00000061136.17	Prpf40a	5
ENSMUSG00000061479.16	Snrpa	5
ENSMUSG00000061689.16	Dlgap4	5
ENSMUSG00000062822.9	4833420G17Rik	5
ENSMUSG00000063200.5	Nol7	5
ENSMUSG00000063235.19	Ptpmt1	5
ENSMUSG00000063511.12	Snrnp70	5
ENSMUSG00000064368.1	mt-Nd6	5
ENSMUSG00000066232.5	Ipo7	5
ENSMUSG00000066568.13	Lsm14a	5
ENSMUSG00000067786.17	Nnat	5
ENSMUSG00000068882.14	Ssb	5
ENSMUSG00000068923.15	Syt11	5
ENSMUSG00000069227.5	Gprin1	5
ENSMUSG00000070003.8	Ssbp4	5
ENSMUSG00000070394.11	Tmem256	5
ENSMUSG00000071074.10	Yipf3	5
ENSMUSG00000071533.12	Pcnp	5
ENSMUSG00000071866.13	Ppia	5
ENSMUSG00000073423.11	Zfp414	5
ENSMUSG00000074238.7	Ap1ar	5
ENSMUSG00000079037.10	Prnp	5
ENSMUSG00000079215.9	Zfp664	5
ENSMUSG00000079427.11	Mthfsl	5
ENSMUSG00000085958.2	A930019D19Rik	5
ENSMUSG00000086841.4	2410006H16Rik	5
ENSMUSG00000087177.10	E130307A14Rik	5
ENSMUSG00000087513.3	Gm13236	5
ENSMUSG00000090733.7	Rps27	5
ENSMUSG00000093483.4	AA465934	5
ENSMUSG00000093930.3	Hmgcs1	5
ENSMUSG00000097156.10	Gm3764	5
ENSMUSG00000097195.13	Snhg5	5
ENSMUSG00000097320.10	Tmem147os	5
ENSMUSG00000098318.10	Lockd	5
ENSMUSG00000106943.5	Dancr	5
ENSMUSG00000110631.3	Gm42047	5
ENSMUSG00000113311.3	Gm47428	5
ENSMUSG00000115263.3	Gm5089	5
ENSMUSG00000120992.2	D17H6S56E-5	5
ENSMUSG00000121395.2	ENSMUSG00000121395	5
