## Supplementary File for list of ATOH1 phosphorylation sites for "Meis1 isoform diversity orchestrates neural progenitor differentiation by regulating ATOH1 degradation at distinct subcellular compartments"

### Sheet: Sheet1
Protein	Protein names	Gene names	Localization prob	Position	Amino acid	Intensity Atoh1	Intensity Atoh1(Presence of Meis1)	Sequence window	Phospho (STY) Probabilities
P48985	Protein atonal homolog 1	Atoh1	0.990263	78	Y	307070	691860	LTPTLQGLCTARAAQYLLHSPELGASEAAAP	AAQY(0.99)LLHS(0.01)PELGASEAAAPR
P48985	Protein atonal homolog 1	Atoh1	0.860252	82	S	1218800	2971100	LQGLCTARAAQYLLHSPELGASEAAAPRDEA	AAQY(0.139)LLHS(0.86)PELGAS(0.001)EAAAPR
P48985	Protein atonal homolog 1	Atoh1	0.988086	309	S	38682000	146900000	FEDRALTAMMAQKDLSPSLPGGILQPVQEDN	DLS(0.988)PS(0.012)LPGGILQPVQEDNSK
P48985	Protein atonal homolog 1	Atoh1	0.835789	311	S	964940	0	DRALTAMMAQKDLSPSLPGGILQPVQEDNSK	DLS(0.164)PS(0.836)LPGGILQPVQEDNSK
P48985	Protein atonal homolog 1	Atoh1	0.377009	325	S	0	0	PSLPGGILQPVQEDNSKTSPRSHRSDGEFSP	DLSPSLPGGILQPVQEDNS(0.377)KT(0.377)S(0.246)PR
P48985	Protein atonal homolog 1	Atoh1	0.377009	327	T	0	0	LPGGILQPVQEDNSKTSPRSHRSDGEFSPHS	DLSPSLPGGILQPVQEDNS(0.377)KT(0.377)S(0.246)PR
P48985	Protein atonal homolog 1	Atoh1	0.807479	328	S	253700	31649000	PGGILQPVQEDNSKTSPRSHRSDGEFSPHSH	DLSPSLPGGILQPVQEDNS(0.057)KT(0.135)S(0.807)PR
